# Determination of phylogenetic relationships in the genus *Mangifera* based on whole chloroplast genome and nuclear genome sequences

**DOI:** 10.1101/2023.09.24.559211

**Authors:** WWM Upendra Kumari Wijesundara, Agnelo Furtado, Natalie L. Dillon, Ardashir Kharabian Masouleh, Robert J Henry

**Author notes:** **Corresponding Author**: Robert J. Henry.

## Abstract

The genus *Mangifera* (*Anacardiaceae*) includes 69 species of which *Mangifera indica L*. is the most important and primarily cultivated species for commercial mango production. Although the species are classified based on morphological descriptors, molecular evidence has proposed the hybrid origin of two species suggesting the possibility that more of the species may be of hybrid origin. To analyze evolutionary relationships within the genus, 13 samples representing 11 *Mangifera* species were sequenced and whole chloroplast (Cp) genomes and 47 common single-copy nuclear gene sequences were assembled and used for phylogenetic analysis using concatenation and coalescence-based methods. The Cp genome size varied from 151,752 to 158,965 bp with *M. caesia* and *M. laurina* having the smallest and largest genomes, respectively. Genome annotation revealed 80 protein-coding genes, 31 tRNA and four rRNA genes across all the species. Comparative analysis of whole Cp genome sequence and nuclear gene-based phylogenies revealed topological conflicts suggesting chloroplast capture or cross hybridization. The Cp genomes of *M. altissima*, *M. applanata*, *M. caloneura* and *M. lalijiwa* were similar to those of *M. indica* (99.9% sequence similarity). Their close sequence relationship suggests a common ancestry and likely cross-hybridization between wild relatives and *M. indica*. This study provides improved knowledge of phylogenetic relationships in *Mangifera,* indicating extensive gene flow among the different species, suggesting that hybrids may be common within the genu*s*.
