## Supplementary material for "Determination of phylogenetic relationships in the genus *Mangifera* based on whole chloroplast genome and nuclear genome sequences": Table S1

### Sheet: ESM 1
Title: Determination of phylogenetic relationships in the genus Mangifera based on whole chloroplast genome and nuclear genome sequences. WWM Upendra Kumari Wijesundara1, Agnelo Furtado1, Natalie L. Dillon2, Ardashir Kharabian Masouleh1, Robert J Henry1 1 Queensland Alliance for Agriculture and Food Innovation, University of Queensland, Brisbane, 4072 Australia 2 Department of Agriculture and Fis…
Online Resource 1: Details of Illumina sequencing data of the Mangifera species
Sequence File ID	Genotype	RAW # reads	RAW # bases	Coverage	0.01 # reads	% Loss 0.01 reads	0.01 # bases	% Loss 0.01 bases	Coverage
P14ManWG20X-S1	M.laurina Lombok	126629020	18997901822	43.2754	119203896	5.86368	17019034845	10.4162	38.7677
P14ManWG20X-S2	M.Pajang	142070198	21315316150	48.5543	134541703	5.29914	19333473129	9.29774	44.0398
P14ManWG20X-S3	M. caloneura (Xoai Quco)	118592702	17797244091	40.5404	110905483	6.48203	15808949578	11.1719	36.0113
P14ManWG20X-S5	M.odorata	151005732	22654028375	51.6037	141016152	6.61536	20105745200	11.2487	45.799
P14ManWG20X-S6	M.altissima	135828580	20392559267	46.4523	128748628	5.21242	18507556274	9.24358	42.1584
P14ManWG20X-S7	M. caesia (P.salleras)	135828580	20392559267	46.4523	128748628	5.21242	18507556274	9.24358	42.1584
P14ManWG20X-S8	M.zeylanica	148402720	22263018412	50.713	140683281	5.20168	20159741267	9.4474	45.922
P14ManWG20X-S9	M.lalijiwa	161089904	24175539668	55.0696	151911120	5.69793	21726608920	10.1298	49.4911
P14ManWG20X-S10	M.appalanata	130038794	19514670952	44.4526	121709124	6.40553	17120348012	12.2693	38.9985
P14ManWG20X-S11	M.casturi	146281020	21955875499	50.0134	138028834	5.64132	19750581092	10.0442	44.9899
P13ManKP100X-S1	M. indica cv. Kensington Pride	151917744	22761142640	51.8477	144649503	4.78433	20798850523	8.62124	47.3778
P1_A1_Mg001_1	M. indica cv. Alphonso	181601786	27184851688	61.9245	171303402	5.67086	24489187424	9.91605	55.784
P3_A3_Mg209_209	M. indica cv.Tommy Atkins	60699616	9104529037	20.7392	59763897	1.54156	8303699351	8.79595	18.915
