## Supplementary material for "Determination of phylogenetic relationships in the genus *Mangifera* based on whole chloroplast genome and nuclear genome sequences": Table S2

### Sheet: ESM 2
Title: Determination of phylogenetic relationships in the genus Mangifera based on whole chloroplast genome and nuclear genome sequences. WWM Upendra Kumari Wijesundara1, Agnelo Furtado1, Natalie L. Dillon2, Ardashir Kharabian Masouleh1, Robert J Henry1 1 Queensland Alliance for Agriculture and Food Innovation, University of Queensland, Brisbane, 4072 Australia 2 Department of Agriculture and Fis…
Online Resource 2: Details of Illumina sequencing data of the Mangifera samples downloaded from NCBI SRA database
Genotype	Pioprject Number	Biosample Number	SRR accession number	Total number of Raw reads	Total number of bases	Coverage	Total number of 0.01 reads	% Loss of 0.01 reads	Total number of 0.01% bases	% Loss of 0.01 bases	Coverage
M. sylvatica	PRJNA487154	SAMN09899769	SRR11078076	99649506	10064600106	22.9262	94450606	5.2171	9331840317	7.28057	21.257
M. odorata	PRJNA487154	SAMN09899767	SRR11078078	118676352	11986311552	27.3037	113259080	4.56474	11211046838	6.46792	25.5377
M. percisiformis	PRJNA487154	SAMN09899768	SRR11078077	102265124	10328777524	23.528	96263500	5.86869	9524250384	7.78918	21.6953
M. hiemalis	PRJNA487154	SAMN09899766	SRR11078079	127708722	12898580922	29.3817	117445811	8.03619	11580662816	10.2175	26.3796
