## Supplementary material for "Determination of phylogenetic relationships in the genus *Mangifera* based on whole chloroplast genome and nuclear genome sequences": Table S3

### Sheet: ESM3
Title: Determination of phylogenetic relationships in the genus Mangifera based on whole chloroplast genome and nuclear genome sequences. WWM Upendra Kumari Wijesundara1, Agnelo Furtado1, Natalie L. Dillon2, Ardashir Kharabian Masouleh1, Robert J Henry1 1 Queensland Alliance for Agriculture and Food Innovation, University of Queensland, Brisbane, 4072 Australia 2 Department of Agriculture and Fis…
Online Resource 3: Details of single copy genes used for nuclear phylogeny
Gene No	Gene name in Citrus sinensis	Gene in M. indica	Gene ID	Gene/protein Description in M. indica
1	4-alpha-glucanotransferase	LOC123197746	123197746	4-alpha-glucanotransferase DPE2
2	A49-like RNA polymerase I associated factor	LOC123217954	123217954	DNA-directed RNA polymerase I subunit rpa49
3	Acyl-CoA dehydrogenase, C-terminal domain	LOC123206676	123206676	isovaleryl-CoA dehydrogenase, mitochondrial isoform X2
4	Alphabeta hydrolase family	LOC123228211	123228211	uncharacterized protein
5	Aminomethyltransferase folate-binding domain	LOC123219191	123219191	Aminomethyltransferase
6	Aminopeptidase I zinc metalloprotease (M18)	LOC123205986	123205986	Probable aspartyl aminopeptidase isoform X3
7	ArgJ family	LOC123202011	123202011	Arginine biosynthesis bifunctional protein ArgJ,
8	Armadillobeta-catenin-like repeat	LOC123194646	23194646	importin subunit alpha-9
9	Brix domain	LOC123201246	123201246	ribosome production factor 2 homolog
10	Cactus-binding C-terminus of cactin protein	LOC123220398	123220398	cactin
11	Carbon-nitrogen hydrolase	LOC123199511	123199511	protein=N-carbamoylputrescine amidase
12	CobWHypBUreG, nucleotide-binding domain	LOC123215464	123215464	urease accessory protein G isoform X1
13	Cohesin loading factor	LOC123210131	123210131	sister chromatid cohesion protein SCC4 isoform X1
14	CreatinaseProlidase N-terminal domain	LOC123208299	123208299	LOW QUALITY PROTEIN: aminopeptidase P2
15	Cyclophilin type peptidyl-prolyl cis-trans isomeraseCLD	LOC123217423	123217423	peptidyl-prolyl cis-trans isomerase CYP23 isoform X2
16	Cytochrome b5-like HemeSteroid binding domain	LOC123214118	123214118	cytochrome b5 domain-containing protein RLF isoform X1
17	DDRGK domain	LOC123193862]	123193862]	DDRGK domain-containing protein 1 isoform X2
18	Dienelactone hydrolase family	LOC123196960	123196960	protein usf
19	Divergent CRALTRIO domain	LOC123197301	123197301	protein GDAP2 homolog
20	Dual specificity phosphatase, catalytic domain	LOC123192619	LOC123192619	phosphoglucan phosphatase LSF2
21	Dynamin family (2)	LOC123193161	123193161	dynamin-like protein ARC5
22	ER membrane protein complex subunit 1, C-terminal	LOC123194818	123194818	ER membrane protein complex subunit 1
23	Eukaryotic protein of unknown function (DUF866)	LOC123193930	123193930	CXXC motif containing zinc binding protein
24	FAD binding domain	LOC123217160	123217160	L-galactono-1,4-lactone dehydrogenase
25	Glucose-6-phosphate isomerase	LOC123203544	123203544	glucose-6-phosphate isomerase 1
26	Glucosidase II beta subunit-like protein	LOC123200902	LOC123200902	protein OS-9 homolog
27	Glycosyl hydrolases family 31	LOC123199165	123199165	probable glucan 1,3-alpha-glucosidase
28	GlyoxalaseBleomycin resistance proteinDioxygenase superfamily	LOC123195002	123195002	uncharacterized protein
29	Hydroxyacylglutathione hydrolase C-terminus	LOC123226841	123226841	hydroxyacylglutathione hydrolase cytoplasmic
30	Methyltransferase domain	LOC123220265	123220265	tocopherol O-methyltransferase
31	NmrA-like family	LOC123216011	123216011	NADH dehydrogenase [ubiquinone] 1 alpha subcomplex subunit 9
32	N-terminal domain of lipoyl synthase of Radical_SAM family	LOC123223887	123223887	lipoyl synthase
33	PAP2 superfamily C-terminal	LOC123229930	123229930	protein PHLOEM UNLOADING MODULATOR-like
34	Prolyl oligopeptidase, N-terminal beta-propeller domain	LOC123221116	123221116	protein=protease 2
35	Putative tRNA binding domain	LOC123193681	123193681	aminoacyl tRNA synthase complex-interacting multifunctional protein 1 isoform
36	Pyruvate phosphate dikinase, AMPATP-binding domain	LOC123215760	123215760	alpha-glucan water dikinase
37	Redoxin	LOC123209982	123209982	peroxiredoxin-2F
38	Ribosomal protein L13	LOC123226693	123226693	50S ribosomal protein L13
39	RNA recognition motif. (a.k.a. RRM, RBD, or RNP domain)	LOC123225553	123225553	SUPPRESSOR OF ABI3-5 isoform X1
40	Rubrerythrin	LOC123225599	123225599	magnesium-protoporphyrin IX monomethyl ester [oxidative] cyclase
41	snoRNA binding domain, fibrillarin	LOC123217225	123217225	U4/U6 small nuclear ribonucleoprotein Prp31 homolog
42	Sodium Bile acid symporter family	LOC123223661	123223661	probable sodium/metabolite cotransporter BASS3
43	TFIIS helical bundle-like domain	LOC123196700	123196700	protein IWS1 homolog 1
44	Transcription factor TFIIB repeat	LOC123199696	123199696	plant-specific TFIIB-related protein 1
45	tRNA synthetase class II core domain (G, H, P, S and T)	LOC123224578	123224578	threonine--tRNA ligase
46	Uncharacterized ACR, YdiUUPF0061 family	LOC123208421	123208421	protein adenylyltransferase SelO
47	WLM domain	LOC123196320	123196320	uncharacterized protein
