## Supplementary material for "Determination of phylogenetic relationships in the genus *Mangifera* based on whole chloroplast genome and nuclear genome sequences": Table S4

### Sheet: ESM 4
Title: Determination of phylogenetic relationships in the genus Mangifera based on whole chloroplast genome and nuclear genome sequences. WWM Upendra Kumari Wijesundara1, Agnelo Furtado1, Natalie L. Dillon2, Ardashir Kharabian Masouleh1, Robert J Henry1 1 Queensland Alliance for Agriculture and Food Innovation, University of Queensland, Brisbane, 4072 Australia 2 Department of Agriculture and Fis…
Chloroplast phylogeny:Best substitutional model and its parameters for maximum likelihood method												Chloroplast phylogeny: Best substitutional model and its parameters for Bayesien inference method
AIC Selection Results												BIC Selection Results
Model selected												Model selected
Model	GTR+G											Model	TPM1uf+G
partition	12345											partition	12210
-lnL	309614											-lnL	309625
K	43											K	40
freqA	0.307	R(a)	0.9552									freqA	0.3069	R(a)	1
freqC	0.1927	R(b)	1.9375									freqC	0.1926	R(b)	1.9139
freqG	0.1869	R(c)	0.6822									freqG	0.1875	R(c)	0.7339
freqT	0.3134	R(d)	0.8165									freqT	0.3129	R(d)	0.7339
ti/tv	-	R(e)	1.8111									ti/tv	-	R(e)	1.9139
		R(f)	1											R(f)	1
p-inv	-	gamma	0.782									p-inv	-	gamma	0.782
Nuclear gene phylogeny: Best substitutional model and its parameters for maximum likelihood method (Concatenation-based method)												Nuclear gene phylogeny: Best substitutional model and its parameters for Bayesien inference method (Concatenation-based method)
												Bayesian tree
AIC Selection Results												BIC Selection Results
Model selected												Model selected
		Model	GTR+I+G									Model	TIM1+I+G
		partition	12345									partition	12230
		-lnL	175580									-lnL	175587
		K	46									K	44
		freqA	0.2869	R(a)	0.9773							freqA	0.286	R(a)	1
		freqC	0.1937	R(b)	4.5495							freqC	0.1945	R(b)	4.592
		freqG	0.2414	R(c)	1.1012							freqG	0.2424	R(c)	1.2088
		freqT	0.278	R(d)	1.3391							freqT	0.2772	R(d)	1.2088
		ti/tv	-	R(e)	5.1218							ti/tv	-	R(e)	5.1657
				R(f)	1									R(f)	1
		p-inv	0.787	gamma	0.623							p-inv	0.787	gamma	0.621
